# Hydrophobic bulk conservation and genetic code determine the pattern of prokaryotic genome organization

**DOI:** 10.1101/2024.01.09.574814

**Authors:** Wenkai Teng, Yangkai Zhou, Lingling Zheng, Yongqian Xu, Yangzhi Rao, Siruo Chen, Tian Xia, Wensheng Shu, Mengyun Chen

**Affiliations:** Shenzhen Key Laboratory of Marine Archaea Geo-Omics, Department of Ocean Science and Engineering, Southern University of Science and Technology, Shenzhen 518055, China; MOE Key Laboratory of Gene Function and Regulation, State Key Laboratory of Biocontrol, School of Life Sciences, Sun Yat-sen University, Guangzhou 510275, China; Department of Environmental Science and Engineering, University of Science and Technology of China, Hefei 230026, China; Guangzhou Key Laboratory of Subtropical Biodiversity and Biomonitoring, Guangdong Provincial Key Laboratory of Biotechnology for Plant Development, School of Life Sciences, South China Normal University, Guangzhou 510631, China

**Keywords:** hydrophobicity, genetic code, genome organization, natural selection, mutational biases, prokaryotes

## Abstract

Prokaryotic genomes in general exhibit marked organizational asymmetry, and differ substantially in GC-skew, AT-skew, and GS-bias (gene strand bias). Despite enigmatic origins, these organizational features and genomic GC-content have been described to be widely associated with each other recently, providing an opportunity to probe the evolutionary mechanisms. By analyzing sequence data of 4,012 leading strands from all available representative genomes, we found that the unusual nucleotide usage of coding genes under low GC-content contributed to a shift between two organizational patterns in the context of mutational biases. Analysis of artificially established neutral and natural models further suggests that in genes both GC-skew and AT-skew increase with decreasing GC-content, mostly contributed by synonymous substitutions because of genetic code, and by nonsynonymous substitutions because of hydrophobic bulk conservation in amino acid usage, respectively. This novel mechanistic framework in our study highlights the importance of evolutionary processes “operating at lower levels of organization” in the microbial world.
