## Supplemental data 3 for "Hydrophobic bulk conservation and genetic code determine the pattern of prokaryotic genome organization"

### Sheet: Sheet1
Amino acid	Molecular weight	VdW volume	Polarity	pI	Hydrophobicity	N/C	GC-content	AT-skew
A	89.094	67	0	6	1.8	0.333333	0.833333	0
C	121.154	86	1.48	5.02	2.5	0.333333	0.5	-1
D	133.104	91	49.7	2.77	-3.5	0.25	0.5	0.333333
E	147.131	109	49.9	3.22	-3.5	0.2	0.5	1
F	165.192	135	0.35	5.48	2.8	0.111111	0.166667	-1
G	75.067	48	0	5.97	-0.4	0.5	0.833333	0
H	155.156	118	51.6	7.47	-3.2	0.5	0.5	0.333333
I	131.175	124	0.13	5.94	4.5	0.166667	0.111111	0
K	146.189	135	49.5	9.59	-3.9	0.333333	0.166667	1
L	131.175	124	0.13	5.98	3.8	0.166667	0.388889	-0.636364
M	149.208	124	1.43	5.74	1.9	0.2	0.333333	0
N	132.119	96	3.38	5.41	-3.5	0.5	0.166667	0.6
P	115.132	90	1.58	6.3	-1.6	0.2	0.833333	0
Q	146.146	114	3.53	5.65	-3.5	0.4	0.5	1
R	174.203	148	52	11.15	-4.5	0.666667	0.722222	0.6
S	105.093	73	1.67	5.68	-0.8	0.333333	0.5	-0.333333
T	119.119	93	1.66	5.64	-0.7	0.25	0.5	0.666667
V	117.148	105	0.13	5.96	4.2	0.2	0.5	-0.666667
W	204.228	163	2.1	5.89	-0.9	0.181818	0.666667	-1
Y	181.191	141	1.61	5.66	-1.3	0.111111	0.166667	-0.2
